# A generalizable cross-continent prediction of esophageal squamous cell carcinoma using the oral microbiome

**DOI:** 10.1101/2025.11.23.690048

**Authors:** Shahd ElNaggar, Wenlong Carl Chen, Leanne M. Prodehl, Thomas K. Marumo, Muhammed U. Khan, Christopher G. Mathew, Paul Ruff, Zhezhen Jin, Alfred I. Neugut, Anil K. Rustgi, Anne-Catrin Uhlemann, Tal Korem, Julian A. Abrams

## Abstract

Esophageal squamous cell carcinoma (ESCC) is a disease with limited tools for early screening and a poor prognosis. Symptoms typically appear late, and early cancer is hard to detect without endoscopic screening, which is inaccessible in most high-risk areas. Saliva is easily accessible, and its microbiome composition can serve as a marker for upper gastrointestinal tract disease. We studied the potential utility of an oral microbiome signature for ESCC in South Africa, a region with a high incidence of the disease. In a cohort of 48 ESCC patients and 110 controls, we found marked alterations in the oral microbiome in patients with ESCC, including significantly reduced alpha diversity and increased *Fusobacterium nucleatum*. We devised machine learning models that classify ESCC using microbiome data, finding good performance on held-out samples (area under receiver operating characteristic curve of 0.96), and demonstrated generalization to data across independent studies conducted in different geographic regions (0.64-0.81). Overall, our results demonstrate the potential of the oral microbiome to serve as a non-invasive screening tool for ESCC.
