## Supplementary Tables 2,3,4 for "A generalizable cross-continent prediction of esophageal squamous cell carcinoma using the oral microbiome"

### Sheet: Table S2
Table S2 | Genus differential abundance unadjusted and adjusted beta-binomial regression results
Genus	p	FDR	adj_p	adj_FDR	control_carriage	escc_carriage
Capnocytophaga	9.43914e-05	0.00141728	0.000107108	0.00107108	78.1818	79.1667
Filifactor	0.000204264	0.00237235	0.000539398	0.00269699	90.9091	41.6667
Lautropia	0.00831737	0.0615963	0.00186134	0.00620445	60.9091	60.4167
Selenomonas	2.01368e-05	0.000368718	0.00536189	0.0117242	69.0909	62.5
Arachnia	0.0011282	0.00936029	0.00820691	0.0117242	57.2727	54.1667
Streptococcus	0.0116035	0.0786983	0.00780875	0.0117242	100	100
Bacteroides	0.000237	0.00237235	0.00681835	0.0117242	30.9091	18.75
Leptotrichia	0.0136589	0.0806981	0.0147392	0.018424	98.1818	85.4167
Campylobacter	0.00629248	0.0516043	0.0312397	0.0347107	94.5455	91.6667
Peptostreptococcaceae_[G-6]	0.0141413	0.0806981	0.25995	0.25995	72.7273	27.0833
Pseudoramibacter	0.207795	0.471385	0.0152764		31.8182	33.3333
Riemerella	0.951863	0.98915	0.546986		66.3636	43.75
Cardiobacterium	0.850431	0.951655	0.429632		23.6364	18.75
Lachnospiraceae_[G-2]	0.988389	0.998863	0.697453		78.1818	25
Prevotella	0.025796	0.129499	0.103292		98.1818	100
Bacteroidetes_[G-3]	0.297334	0.556145	0.371165		18.1818	8.33333
Haemophilus	0.182263	0.449986	0.424181		90	91.6667
Saccharibacteria_(TM7)_[G-3]	0.0857778	0.313035	0.0912799		86.3636	54.1667
Erysipelotrichaceae_[G-1]	0.939324	0.98915	0.608523		17.2727	18.75
Rothia	0.178729	0.449986	0.142333		100	87.5
Porphyromonas	0.126412	0.381932	0.389988		98.1818	89.5833
Lactobacillus	0.84848	0.951655	0.074596		11.8182	22.9167
Corynebacterium	0.386614	0.618825	0.9694		93.6364	70.8333
Bacteroidetes_[G-5]	0.950457	0.98915	0.852907		34.5455	8.33333
Butyrivibrio	0.806517	0.951655	0.779687		40.9091	20.8333
Pseudoleptotrichia	0.621777	0.823287	0.781159		82.7273	39.5833
Olsenella	0.544038	0.768408	0.94379		74.5455	45.8333
Saccharibacteria_(TM7)_[G-1]	0.143904	0.408347	0.196601		96.3636	81.25
Limosilactobacillus	0.729476	0.925073	0.428369		10	18.75
Catonella	0.297233	0.556145	0.063791		84.5455	60.4167
Granulicatella	0.262817	0.528661	0.41582		98.1818	93.75
Oribacterium	0.962842	0.98915	0.982484		100	91.6667
Peptostreptococcaceae_[G-4]	0.626496	0.823287	0.834675		59.0909	20.8333
Clostridiales_[F-1][G-1]	0.515127	0.755895	0.979353		31.8182	14.5833
Lancefieldella	0.129667	0.381932	0.0839507		97.2727	91.6667
Treponema	0.330634	0.573618	0.19226		77.2727	41.6667
Lachnoanaerobaculum	0.126087	0.381932	0.410068		100	79.1667
Schaalia	0.645573	0.833827	0.986508		100	97.9167
Fusobacterium	0.230306	0.488961	0.26943		99.0909	89.5833
Tannerella	0.38934	0.618825	0.353986		86.3636	64.5833
Saccharibacteria_(TM7)_[G-4]	0.469281	0.731275	0.48149		26.3636	2.08333
Peptostreptococcaceae_[G-8]	0.0427393	0.19117	0.127237		15.4545	0
Shuttleworthia	0.0584588	0.234667	0.627845		36.3636	45.8333
Ruminococcaceae_[G-1]	0.0659547	0.251668	0.00815649		58.1818	29.1667
Alloprevotella	0.0513826	0.217567	0.0448373		96.3636	93.75
Bacteroidales_[G-2]	0.239665	0.494944	0.254588		36.3636	47.9167
Absconditabacteria_(SR1)_[G-1]	0.2014	0.471385	0.693703		58.1818	29.1667
Ruminococcaceae_[G-2]	0.555761	0.770508	0.663652		72.7273	45.8333
Kingella	0.162931	0.430228	0.834436		54.5455	52.0833
Peptostreptococcaceae_[G-7]	0.2096	0.471385	0.789809		40	25
Saccharibacteria_(TM7)_[G-6]	0.960146	0.98915	0.754963		60	27.0833
Neisseria	0.572071	0.778805	0.48318		93.6364	81.25
Parvimonas	0.150447	0.411423	0.074352		88.1818	85.4167
Mogibacterium	0.774347	0.936173	0.0507938		30	27.0833
Peptostreptococcaceae_[G-5]	0.105289	0.367645	0.3404		60	16.6667
Veillonellaceae_[G-1]	0.218787	0.477851	0.502468		26.3636	27.0833
Peptoniphilaceae_[G-1]	0.526584	0.757935	0.780181		30.9091	12.5
Peptostreptococcus	0.119845	0.381932	0.0381505		94.5455	79.1667
Mycoplasma	0.952648	0.98915	0.961524		31.8182	33.3333
Abiotrophia	0.820023	0.951655	0.15695		41.8182	31.25
Actinomyces	0.0215681	0.115763	0.36015		97.2727	83.3333
Fretibacterium	0.843464	0.951655	0.25481		57.2727	20.8333
Mitsuokella	0.998865	0.998863	0.797198		39.0909	20.8333
Aggregatibacter	0.350202	0.580859	0.603264		59.0909	37.5
Saccharibacteria_(TM7)_[G-2]	0.305878	0.556145	0.65351		15.4545	18.75
Sneathia	0.316348	0.561669	0.0627812		60.9091	31.25
Johnsonella	0.740576	0.925073	0.227951		34.5455	12.5

### Sheet: Table S3
Table S3 | ASV differential abundance unadjusted and adjusted beta-binomial regression results
ASV	p	FDR	adj_p	adj_FDR	Genus	Species	control_carriage	escc_carriage
ASV4873	5.59e-11	1.64e-10	4.57e-09	5.941e-08	Prevotella	salivae	17.2727	16.6667
ASV3722	0.00925148	0.0999528	0.00187565	0.00772509	Lautropia	mirabilis	58.1818	58.3333
ASV3816	0.00159342	0.0261701	0.00153738	0.00772509	Veillonella	uncultured Veillonella sp.	77.2727	79.1667
ASV7524	0.00056762	0.010498	0.00237695	0.00772509	Absconditabacteria_(SR1)_[G-1]	bacterium_HMT_875	30	18.75
ASV5088	0.00397373	0.0506805	0.0109445	0.0284558	Fusobacterium	nucleatum_subsp._polymorphum	52.7273	62.5
ASV7108	0.00482019	0.0595313	0.0310273	0.0672258	Alloprevotella	sp._HMT_308	65.4545	81.25
ASV60	0.00525086	0.0624774	0.0727728	0.0984098	Filifactor	alocis	50.9091	18.75
ASV1794	0.00013692	0.00236356	0.0756998	0.0984098	Peptostreptococcaceae_[G-6]	[Eubacterium]_nodatum	70	18.75
ASV7408	2.3e-10	5.66e-10	0.0670765	0.0984098	Prevotella	intermedia	21.8182	6.25
ASV8510	5.2e-13	4.11e-13	0.06188	0.0984098	Streptococcus	sanguinis	23.6364	12.5
ASV8647	0.00662002	0.0737183	0.103007	0.121736	Peptoniphilaceae_[G-1]	bacterium_HMT_113	25.4545	12.5
ASV8447	0.00082901	0.0147366	0.372705	0.403763	Mogibacterium	Mogibacterium diversum	20.9091	20.8333
ASV3815	0.00375639	0.0500052	0.447734	0.447734	Fusobacterium		23.6364	35.4167
ASV14	0.489206	0.941629	0.417876		Prevotella	salivae	46.3636	43.75
ASV143	0.756198	0.941629	0.909209		Prevotella	intermedia	28.1818	16.6667
ASV175	0.462647	0.941629	0.00493939		Haemophilus	parainfluenzae	21.8182	6.25
ASV193	0.110233	0.603395	0.23242		Saccharibacteria_(TM7)_[G-1]	bacterium_HMT_349	21.8182	25
ASV309	0.979589	0.994621	0.205522		Treponema		30	12.5
ASV360	0.185791	0.721018	0.00300808		Streptococcus	parasanguinis_clade_721	34.5455	8.33333
ASV392	0.200463	0.743417	0.00101921		Streptococcus		18.1818	31.25
ASV430	0.243821	0.789854	0.397243		Capnocytophaga	granulosa	24.5455	29.1667
ASV445	0.921522	0.980906	0.944873		Lancefieldella	parvula	33.6364	14.5833
ASV505	0.843041	0.941629	0.639211		Streptococcus	salivarius	58.1818	45.8333
ASV582	0.0972591	0.549564	0.233395		Veillonella		57.2727	12.5
ASV616	0.524573	0.941629	0.381688		Streptococcus	mitis	77.2727	52.0833
ASV619	0.697715	0.941629	0.564724		Streptococcus	parasanguinis_clade_721	71.8182	45.8333
ASV637	0.567466	0.941629	0.519939		Streptococcus	infantis_clade_431	39.0909	20.8333
ASV710	0.807862	0.941629	0.719865		Lachnospiraceae_[G-2]	bacterium_HMT_096	57.2727	22.9167
ASV765	0.0128339	0.132724	0.0595227		Prevotella	intermedia	43.6364	14.5833
ASV814	0.577244	0.941629	0.518649		Neisseria	Neisseria macacae	47.2727	20.8333
ASV889	0.0341382	0.294445	0.12601		Filifactor	alocis	62.7273	22.9167
ASV901	0.731622	0.941629	0.130473		Prevotella	histicola	66.3636	68.75
ASV942	0.219493	0.779565	0.309287		Corynebacterium	durum	24.5455	8.33333
ASV954	0.588198	0.941629	0.252512		Fusobacterium	nucleatum_subsp._vincentii	55.4545	33.3333
ASV1025	0.525964	0.941629	0.397992		Fusobacterium	nucleatum_subsp._nucleatum	32.7273	12.5
ASV1077	0.151983	0.691678	0.459323		Schaalia	lingnae	39.0909	22.9167
ASV1086	0.867405	0.954222	0.568687		Haemophilus	parainfluenzae	51.8182	56.25
ASV1169	0.556577	0.941629	0.124388		Veillonella	atypica	68.1818	77.0833
ASV1182	0.0796615	0.481826	0.0265103		Prevotella	pallens	25.4545	14.5833
ASV1231	0.575261	0.941629	0.647228		Prevotella	dentalis	38.1818	25
ASV1368	0.0404763	0.326228	0.100965		Veillonella		90	77.0833
ASV1392	0.778595	0.941629	0.640264		Schaalia	sp._HMT_172	41.8182	16.6667
ASV1410	0.146396	0.691678	0.376206		Saccharibacteria_(TM7)_[G-3]	bacterium_HMT_351	55.4545	31.25
ASV1467	0.797966	0.941629	0.565306		Streptococcus	anginosus	38.1818	20.8333
ASV1539	0.780492	0.941629	0.674182		Solobacterium	moorei	77.2727	58.3333
ASV1553	0.974887	0.994621	0.908343		Rothia	mucilaginosa	85.4545	72.9167
ASV1554	0.0883723	0.51637	0.120405		Streptococcus	parasanguinis_clade_411	46.3636	35.4167
ASV1559	0.470019	0.941629	0.300111		Streptococcus	oralis_subsp._tigurinus_clade_071	47.2727	16.6667
ASV1585	0.6345	0.941629	0.733513		Fusobacterium	periodonticum	57.2727	29.1667
ASV1592	0.608435	0.941629	0.335461		Granulicatella	adiacens	47.2727	41.6667
ASV1595	0.623105	0.941629	0.0614097		Saccharibacteria_(TM7)_[G-1]	bacterium_HMT_352	17.2727	16.6667
ASV1601	0.846096	0.941629	0.998229		Streptococcus		56.3636	54.1667
ASV1680	0.229328	0.789854	0.965977		Schaalia	Mycobacterium tuberculosis	23.6364	4.16667
ASV1694	0.362677	0.905309	0.75632		Veillonella		30	12.5
ASV1707	0.338914	0.905309	0.663831		Streptococcus	parasanguinis_clade_411	62.7273	27.0833
ASV1730	0.580303	0.941629	0.937449		Streptococcus	salivarius	84.5455	66.6667
ASV1743	0.593145	0.941629	0.000497246		Veillonella	atypica	21.8182	20.8333
ASV1825	0.983579	0.994833	0.827712		Porphyromonas	Porphyromonas_A_859423 pasteri	57.2727	45.8333
ASV1836	0.0205241	0.184942	0.000189128		Saccharibacteria_(TM7)_[G-1]	bacterium_HMT_348	29.0909	29.1667
ASV1857	0.135953	0.691678	0.362921		Megasphaera	micronuciformis	75.4545	54.1667
ASV1914	0.301411	0.905309	0.103452		Lachnoanaerobaculum	umeaense	47.2727	33.3333
ASV1929	0.976409	0.994621	0.836066		Alloprevotella	sp._HMT_473	37.2727	35.4167
ASV1975	0.400827	0.920052	0.52903		Corynebacterium	matruchotii	30.9091	25
ASV2009	0.975689	0.994621	0.448785		Streptococcus	anginosus	27.2727	22.9167
ASV2043	0.0592482	0.400272	0.882127		Streptococcus	constellatus	25.4545	41.6667
ASV2100	0.203395	0.74597	0.209387		Haemophilus	parainfluenzae	43.6364	60.4167
ASV2129	0.826063	0.941629	0.758242		Oribacterium		55.4545	43.75
ASV2297	0.695503	0.941629	0.397293		Prevotella	sp._HMT_317	13.6364	14.5833
ASV2397	0.651336	0.941629	0.732812		Pseudoleptotrichia	sp._HMT_221	33.6364	18.75
ASV2404	0.127404	0.67648	0.387499		Pseudoleptotrichia	sp._HMT_221	54.5455	4.16667
ASV2440	0.845484	0.941629	0.199217		Prevotella	Prevotella melaninogenica	69.0909	60.4167
ASV2446	0.766662	0.941629	0.775313		Alloprevotella	rava	62.7273	41.6667
ASV2565	0.465447	0.941629	0.854733		Streptococcus	parasanguinis_clade_411	38.1818	8.33333
ASV2580	0.549229	0.941629	0.693802		Solobacterium	moorei	54.5455	33.3333
ASV2685	0.66147	0.941629	0.275293		Alloprevotella	sp._HMT_913	39.0909	16.6667
ASV2737	0.36745	0.905309	0.996084		Prevotella	nanceiensis	14.5455	16.6667
ASV2781	0.798263	0.941629	0.320319		Streptococcus	infantis_clade_638	30	18.75
ASV2794	0.867726	0.954222	0.134979		Alloprevotella	tannerae	35.4545	22.9167
ASV2848	0.885053	0.962622	0.783529		Peptostreptococcaceae_[G-1]	[Eubacterium]_sulci	60	50
ASV2865	0.579103	0.941629	0.662672		Ruminococcaceae_[G-2]	bacterium_HMT_085	53.6364	31.25
ASV2866	0.667136	0.941629	0.225589		Porphyromonas	pasteri	60	41.6667
ASV2887	0.444	0.941629	0.673228		Streptococcus	infantis_clade_431	61.8182	39.5833
ASV2891	0.356648	0.905309	0.500929		Prevotella	buccae	41.8182	35.4167
ASV2901	0.634869	0.941629	0.302064		Prevotella	sp._HMT_305	22.7273	12.5
ASV2906	0.766384	0.941629	0.00339398		Prevotella	intermedia	27.2727	4.16667
ASV2930	0.847199	0.941629	0.592323		Fusobacterium	nucleatum_subsp._animalis	40	31.25
ASV2934	0.684429	0.941629	0.965311		Peptostreptococcus	stomatis	60.9091	43.75
ASV2978	0.76026	0.941629	0.902491		Stomatobaculum	sp._HMT_097	78.1818	64.5833
ASV3004	0.146515	0.691678	0.0169168		Porphyromonas	Porphyromonas_A_859423 catoniae	24.5455	22.9167
ASV3039	0.843138	0.941629	0.226271		Prevotella	sp._HMT_306	22.7273	20.8333
ASV3063	0.921604	0.980906	0.356727		Streptococcus		49.0909	33.3333
ASV3117	0.235733	0.789854	0.339613		Olsenella	sp._HMT_807	65.4545	31.25
ASV3167	0.77615	0.941629	0.678168		Saccharibacteria_(TM7)_[G-1]	bacterium_HMT_352	52.7273	31.25
ASV3207	0.899229	0.967784	0.0822136		Gemella	morbillorum	16.3636	18.75
ASV3211	0.227187	0.789854	0.0670048		Streptococcus	sanguinis	61.8182	43.75
ASV3294	0.0959131	0.549564	0.032756		Parvimonas	micra	16.3636	18.75
ASV3314	0.31708	0.905309	0.30217		Veillonella		77.2727	54.1667
ASV3352	0.266271	0.841854	0.226114		Streptococcus	parasanguinis_clade_411	75.4545	66.6667
ASV3471	0.810003	0.941629	0.726485		Schaalia	Mycobacterium tuberculosis	34.5455	25
ASV3479	0.903447	0.967784	0.869603		Peptostreptococcaceae_[G-1]	[Eubacterium]_infirmum	44.5455	25
ASV3492	0.461503	0.941629	0.905882		Streptococcus		48.1818	22.9167
ASV3511	0.929985	0.983498	0.500596		Catonella	morbi	30.9091	20.8333
ASV3519	0.0633049	0.411664	0.267606		Granulicatella	adiacens	91.8182	81.25
ASV3588	0.302276	0.905309	0.881032		Alloprevotella	sp._HMT_308	33.6364	33.3333
ASV3645	0.742214	0.941629	0.55388		Prevotella	nanceiensis	46.3636	33.3333
ASV3663	0.357047	0.905309	0.970069		Streptococcus	anginosus	38.1818	20.8333
ASV3774	0.15839	0.691678	0.313525		Streptococcus		39.0909	18.75
ASV3807	0.759065	0.941629	0.0216345		Corynebacterium	matruchotii	16.3636	14.5833
ASV3818	0.389851	0.915302	0.624465		Filifactor	alocis	45.4545	12.5
ASV3894	0.735483	0.941629	0.000335263		Oribacterium	sinus	22.7273	16.6667
ASV3926	0.400578	0.920052	0.973961		Fusobacterium	nucleatum_subsp._animalis	63.6364	64.5833
ASV3944	0.613954	0.941629	0.780237		Prevotella	jejuni	60	41.6667
ASV3951	0.929285	0.983498	0.784874		Oribacterium	Oribacterium asaccharolyticum	44.5455	37.5
ASV3972	0.247023	0.792506	0.25036		Schaalia	odontolytica	34.5455	20.8333
ASV3991	0.172626	0.695619	0.147127		Rothia	mucilaginosa	82.7273	43.75
ASV4068	0.17019	0.695619	0.00319376		Haemophilus	parainfluenzae	24.5455	35.4167
ASV4088	0.617923	0.941629	0.878118		Stomatobaculum	sp._HMT_097	57.2727	29.1667
ASV4133	0.171862	0.695619	0.0954277		Prevotella	jejuni	51.8182	39.5833
ASV4241	0.464839	0.941629	0.270152		Lachnoanaerobaculum	orale	56.3636	25
ASV4261	0.180891	0.710172	0.82021		Streptococcus	mutans	38.1818	20.8333
ASV4266	0.47237	0.941629	0.882119		Neisseria	Neisseria macacae	32.7273	16.6667
ASV4312	0.38722	0.915302	0.330005		Alloscardovia	omnicolens	21.8182	27.0833
ASV4459	0.140239	0.691678	0.11394		Gemella	morbillorum	71.8182	52.0833
ASV4474	0.206828	0.750306	0.000112143		Porphyromonas	gingivalis	31.8182	8.33333
ASV4567	0.691762	0.941629	0.0462079		Streptococcus	Streptococcus infantis	32.7273	12.5
ASV4637	0.141241	0.691678	0.350168		Campylobacter	showae	27.2727	27.0833
ASV4704	0.94634	0.994456	0.187756		Schaalia	lingnae	23.6364	18.75
ASV4707	0.684237	0.941629	0.0925082		Streptococcus	sp._HMT_074	35.4545	12.5
ASV4737	0.0426807	0.327788	0.992186		Capnocytophaga	sputigena	20	18.75
ASV4841	0.32271	0.905309	0.30464		Lancefieldella	parvula	61.8182	60.4167
ASV4852	0.148543	0.691678	0.499764		Lancefieldella	rimae	51.8182	54.1667
ASV4860	0.949747	0.994621	0.906334		Neisseria	elongata	37.2727	16.6667
ASV4868	0.355716	0.905309	0.603283		Prevotella	salivae	39.0909	39.5833
ASV4878	0.613927	0.941629	0.588844		Veillonella		42.7273	35.4167
ASV4908	0.627667	0.941629	0.776601		Neisseria	Neisseria perflava	29.0909	25
ASV4933	0.454664	0.941629	0.448515		Prevotella	Prevotella melaninogenica	45.4545	18.75
ASV5004	0.351533	0.905309	0.331214		Streptococcus		30	27.0833
ASV5164	0.816538	0.941629	0.35887		Prevotella	jejuni	19.0909	8.33333
ASV5212	0.524519	0.941629	0.412693		Oribacterium	Oribacterium asaccharolyticum	42.7273	12.5
ASV5224	0.481146	0.941629	0.438329		Streptococcus	oralis_subsp._oralis	30.9091	16.6667
ASV5271	0.775162	0.941629	0.142011		Porphyromonas	endodontalis	24.5455	12.5
ASV5277	0.149094	0.691678	0.475448		Leptotrichia	sp._HMT_218	21.8182	4.16667
ASV5298	0.554014	0.941629	0.581382		Lachnospiraceae_[G-2]	bacterium_HMT_096	50	16.6667
ASV5304	0.745106	0.941629	0.0251096		Leptotrichia	hofstadii	30.9091	10.4167
ASV5308	0.159375	0.691678	0.0317649		Streptococcus	oralis_subsp._tigurinus_clade_070	29.0909	25
ASV5310	0.0439421	0.329751	0.634344		Streptococcus	australis	24.5455	10.4167
ASV5317	0.0738637	0.454482	0.262595		Prevotella	sp._HMT_304	57.2727	16.6667
ASV5338	0.0517029	0.363967	0.0927051		Streptococcus	parasanguinis_clade_411	36.3636	50
ASV5344	0.605928	0.941629	0.0556283		Oribacterium	sp._HMT_078	40.9091	27.0833
ASV5345	0.690876	0.941629	0.270589		Prevotella	intermedia	23.6364	2.08333
ASV5353	0.664283	0.941629	0.0618754		Megasphaera	micronuciformis	76.3636	62.5
ASV5385	0.770578	0.941629	0.050779		Leptotrichia	sp._HMT_498	30.9091	14.5833
ASV5469	0.844018	0.941629	0.00621856		Lachnoanaerobaculum	saburreum	26.3636	20.8333
ASV5537	0.447736	0.941629	0.566523		Peptostreptococcus	stomatis	50.9091	16.6667
ASV5538	0.713704	0.941629	0.5884		Oribacterium	Oribacterium asaccharolyticum	33.6364	10.4167
ASV5565	0.756326	0.941629	0.868613		Streptococcus	sp._HMT_061	34.5455	16.6667
ASV5755	0.580779	0.941629	0.57623		Schaalia	Mycobacterium tuberculosis	19.0909	12.5
ASV5763	0.312049	0.905309	0.615878		Prevotella	koreensis	24.5455	12.5
ASV5846	0.780588	0.941629	0.000226409		Lachnoanaerobaculum	umeaense	23.6364	12.5
ASV5923	0.304418	0.905309	0.764803		Leptotrichia	Leptotrichia_A_993758 wadei	60.9091	33.3333
ASV5951	0.535203	0.941629	3.05e-05		Rothia	aeria	42.7273	39.5833
ASV5963	0.793794	0.941629	0.00880654		Porphyromonas		31.8182	18.75
ASV6011	0.344383	0.905309	0.765342		Stomatobaculum	longum	32.7273	14.5833
ASV6071	0.355142	0.905309	0.119881		Schaalia	sp._HMT_180	60.9091	29.1667
ASV6108	0.424757	0.940621	0.920862		Gemella	haemolysans	47.2727	47.9167
ASV6112	0.657551	0.941629	0.97346		Veillonella		28.1818	22.9167
ASV6145	0.749447	0.941629	0.752114		Fusobacterium	periodonticum	87.2727	60.4167
ASV6162	0.841098	0.941629	0.41443		Pseudoleptotrichia	sp._HMT_221	30	8.33333
ASV6170	0.37196	0.905309	0.38501		Saccharibacteria_(TM7)_[G-1]	bacterium_HMT_352	50.9091	29.1667
ASV6193	0.0319894	0.284947	0.0585041		Tannerella	forsythia	60.9091	27.0833
ASV6242	0.165216	0.695619	0.229474		Prevotella	oulorum	33.6364	31.25
ASV6309	0.723808	0.941629	0.352866		Eikenella	corrodens	33.6364	14.5833
ASV6328	0.94592	0.994456	0.290387		Veillonella		23.6364	12.5
ASV6367	0.726734	0.941629	0.717416		Megasphaera	micronuciformis	33.6364	29.1667
ASV6507	0.0695404	0.435584	0.144282		Peptostreptococcaceae_[G-9]	[Eubacterium]_brachy	77.2727	35.4167
ASV6629	0.0458903	0.336829	0.0376178		Shuttleworthia	satelles	30	41.6667
ASV6651	0.702891	0.941629	0.445282		Prevotella	sp._HMT_305	45.4545	20.8333
ASV6673	0.78075	0.941629	0.799319		Prevotella	pallens	40	37.5
ASV6676	0.0159969	0.161589	0.161788		Streptococcus	sanguinis	43.6364	27.0833
ASV6684	0.243671	0.789854	0.704023		Alloprevotella	tannerae	24.5455	29.1667
ASV6863	0.817618	0.941629	0.520931		Olsenella	uli	40	37.5
ASV6894	0.832979	0.941629	0.561007		Prevotella	salivae	31.8182	18.75
ASV6936	0.63594	0.941629	0.225671		Prevotella	pallens	21.8182	10.4167
ASV6978	0.322245	0.905309	0.449597		Prevotella	pleuritidis	32.7273	12.5
ASV6981	0.527185	0.941629	0.918809		Prevotella	sp._HMT_443	20.9091	14.5833
ASV7109	0.381135	0.909922	0.381375		Prevotella	Prevotella melaninogenica	64.5455	54.1667
ASV7147	0.827232	0.941629	0.934592		Streptococcus	sp._HMT_057	18.1818	16.6667
ASV7171	0.688253	0.941629	0.564184		Streptococcus	gordonii	35.4545	25
ASV7224	0.768043	0.941629	0.516754		Streptococcus	infantis_clade_431	22.7273	10.4167
ASV7237	0.973899	0.994621	0.0430421		Streptococcus		42.7273	25
ASV7305	0.608286	0.941629	0.989615		Lancefieldella	parvula	43.6364	43.75
ASV7673	0.231581	0.789854	5.24e-06		Streptococcus	oralis_subsp._dentisani_clade_398	42.7273	8.33333
ASV7683	0.34029	0.905309	0.409664		Gemella	morbillorum	32.7273	33.3333
ASV7703	0.313692	0.905309	0.521699		Leptotrichia	sp._HMT_215	65.4545	56.25
ASV7776	0.513304	0.941629	0.613043		Prevotella	sp._HMT_306	26.3636	22.9167
ASV7791	0.903272	0.967784	0.645998		Streptococcus	parasanguinis_clade_411	31.8182	16.6667
ASV7822	0.238925	0.789854	0.649382		Veillonella		34.5455	20.8333
ASV7881	0.278017	0.859438	0.457257		Saccharibacteria_(TM7)_[G-1]	bacterium_HMT_346	41.8182	25
ASV7923	0.196974	0.738688	0.304857		Leptotrichia	wadei	50.9091	29.1667
ASV7931	0.960728	0.994621	0.32741		Prevotella	sp._HMT_306	19.0909	12.5
ASV7958	0.784153	0.941629	0.142487		Streptococcus	parasanguinis_clade_411	38.1818	20.8333
ASV8024	0.267305	0.841854	0.479257		Porphyromonas	gingivalis	29.0909	27.0833
ASV8052	0.369467	0.905309	0.27382		Kingella	oralis	42.7273	50
ASV8177	0.786013	0.941629	0.890968		Dialister	invisus	37.2727	31.25
ASV8178	0.718639	0.941629	0.112663		Saccharibacteria_(TM7)_[G-6]	bacterium_HMT_870	33.6364	14.5833
ASV8181	0.133806	0.691678	0.678411		Prevotella	baroniae	29.0909	33.3333
ASV8234	0.877358	0.961632	0.00706257		Gemella	haemolysans	39.0909	22.9167
ASV8249	0.35793	0.905309	0.0416992		Eggerthia	catenaformis	30.9091	6.25
ASV8255	0.884893	0.962622	0.846299		Schaalia	odontolytica	34.5455	29.1667
ASV8257	0.95445	0.994621	0.2236		Streptococcus	oralis_subsp._tigurinus_clade_071	29.0909	16.6667
ASV8260	0.380644	0.909922	0.927156		Campylobacter	gracilis	48.1818	35.4167
ASV8267	0.745425	0.941629	0.999358		Haemophilus	parainfluenzae	65.4545	52.0833
ASV8270	0.852393	0.943613	0.794858		Neisseria		56.3636	56.25
ASV8315	0.0491408	0.353245	0.10439		Prevotella		35.4545	43.75
ASV8338	0.16549	0.695619	0.343376		Parvimonas	micra	70.9091	75
ASV8354	0.393697	0.917844	0.965893		Streptococcus	sp._HMT_057	47.2727	25
ASV8358	0.497096	0.941629	0.893615		Lachnoanaerobaculum	Lachnoanaerobaculum sp000296385	47.2727	25
ASV8423	0.592867	0.941629	0.458674		Schaalia	lingnae	61.8182	52.0833
ASV8482	0.886993	0.962622	0.00169607		Streptococcus	australis	16.3636	14.5833
ASV8498	0.0368862	0.304157	0.113963		Peptostreptococcaceae_[G-5]	[Eubacterium]_saphenum	40.9091	8.33333
ASV8526	0.348102	0.905309	0.820249		Prevotella	melaninogenica	67.2727	58.3333
ASV8553	0.682222	0.941629	0.743665		Veillonella		63.6364	39.5833
ASV8669	0.827072	0.941629	0.933449		Prevotella	jejuni	46.3636	31.25
ASV8723	0.084396	0.501717	0.0164663		Prevotella	jejuni	37.2727	27.0833
ASV8729	0.579621	0.941629	0.933005		Prevotella	oris	28.1818	27.0833
ASV8812	0.4054	0.920052	0.749053		Lachnoanaerobaculum	orale	32.7273	10.4167
ASV8823	0.54418	0.941629	0.0202831		Streptococcus	infantis_clade_638	28.1818	22.9167
ASV8929	0.327128	0.905309	0.075265		Peptostreptococcus	stomatis	70	66.6667
ASV8969	0.536973	0.941629	0.168184		Schaalia	lingnae	31.8182	22.9167
ASV8989	0.109325	0.603395	0.921545		Mycoplasma	faucium	30.9091	18.75
ASV9003	0.514615	0.941629	0.590775		Pseudoleptotrichia	sp._HMT_221	25.4545	20.8333
ASV9048	0.660945	0.941629	0.940394		Fusobacterium	periodonticum	20	16.6667
ASV9074	0.469079	0.941629	0.676757		Alloprevotella	rava	46.3636	27.0833
ASV9080	0.44971	0.941629	0.000776998		Oribacterium	sinus	30.9091	14.5833
ASV9098	0.426117	0.940621	0.673299		Streptococcus	cristatus_clade_578	38.1818	14.5833
ASV9187	0.606073	0.941629	0.836074		Ruminococcaceae_[G-1]	bacterium_HMT_075	29.0909	12.5
ASV9248	0.174341	0.695619	0.805115		Streptococcus	mitis	20.9091	8.33333
ASV9262	0.214581	0.770263	0.253567		Absconditabacteria_(SR1)_[G-1]	bacterium_HMT_345	32.7273	4.16667
ASV9284	0.338879	0.905309	0.212478		Saccharibacteria_(TM7)_[G-3]	bacterium_HMT_351	45.4545	27.0833
ASV9500	0.420636	0.940621	0.49964		Streptococcus	Coregonus clupeaformis (lake whitefish)	42.7273	25
ASV9510	0.64762	0.941629	0.88333		Streptococcus	sp._HMT_066	23.6364	18.75
ASV9541	0.990481	0.996503	0.767638		Fusobacterium	periodonticum	30.9091	16.6667
ASV9568	0.842177	0.941629	0.374217		Veillonella	parvula	19.0909	22.9167
ASV9584	0.686181	0.941629	0.875605		Streptococcus	australis	26.3636	10.4167
ASV9616	0.175137	0.695619	0.133464		Leptotrichia	sp._HMT_417	74.5455	58.3333
ASV9634	0.968931	0.994621	0.58826		Prevotella	oris	40	35.4167
ASV9655	0.195325	0.738688	0.207382		Dialister	pneumosintes	55.4545	50
ASV9677	0.159519	0.691678	0.194282		Gemella	sanguinis	92.7273	72.9167
ASV9720	0.277962	0.859438	0.448185		Gemella	haemolysans	16.3636	20.8333
ASV9985	0.354132	0.905309	0.529593		Peptococcus		29.0909	10.4167
ASV10040	0.599894	0.941629	0.854771		Schaalia	Mycobacterium tuberculosis	33.6364	35.4167
ASV10081	0.612121	0.941629	0.755071		Dialister	invisus	45.4545	37.5
ASV10141	0.959811	0.994621	0.853115		Veillonella	rogosae	40	33.3333
ASV10199	0.808812	0.941629	0.997136		Streptococcus	infantis_clade_431	34.5455	14.5833
ASV10234	0.0603768	0.400272	0.78056		Veillonella	parvula	12.7273	39.5833
ASV10261	0.492329	0.941629	0.850668		Saccharibacteria_(TM7)_[G-5]	bacterium_HMT_356	48.1818	27.0833
ASV10465	0.0651488	0.415509	0.0467293		Leptotrichia	buccalis	46.3636	10.4167
ASV10567	0.00199914	0.029698	0.0539976		Fusobacterium		16.3636	35.4167
ASV10597	0.710166	0.941629	0.817638		Stomatobaculum	longum	70	47.9167
ASV10618	0.743793	0.941629	0.28208		Schaalia	Mycobacterium tuberculosis	70.9091	41.6667
ASV10720	0.756145	0.941629	0.775761		Sneathia	sanguinegens	45.4545	18.75
ASV10782	0.572392	0.941629	0.993902		Haemophilus	parainfluenzae	64.5455	39.5833
ASV10810	0.437001	0.941629	0.696631		Fusobacterium	nucleatum_subsp._vincentii	36.3636	22.9167
ASV10823	0.594327	0.941629	0.398099		Solobacterium	moorei	52.7273	33.3333
ASV10835	0.758653	0.941629	0.374314		Alloprevotella	sp._HMT_473	35.4545	20.8333
ASV10890	0.573309	0.941629	0.566338		Stomatobaculum	longum	28.1818	20.8333
ASV10937	0.583174	0.941629	0.722597		Oribacterium	Oribacterium asaccharolyticum	42.7273	20.8333
ASV10972	0.797454	0.941629	0.51061		Streptococcus	sp._HMT_066	38.1818	8.33333
ASV10980	0.758003	0.941629	0.726254		Rothia	aeria	62.7273	20.8333
ASV11049	0.416146	0.937331	0.658613		Granulicatella	adiacens	89.0909	66.6667
ASV11081	0.826351	0.941629	0.989653		Fusobacterium	nucleatum_subsp._vincentii	57.2727	33.3333
ASV11087	0.241359	0.789854	0.460149		Streptococcus	sp._HMT_057	50	14.5833
ASV11147	0.467966	0.941629	0.0123426		Gemella	sanguinis	33.6364	33.3333
ASV11151	0.898934	0.967784	0.447899		Campylobacter	concisus	29.0909	37.5
ASV11255	0.97825	0.994621	0.49765		Veillonella		50.9091	29.1667

### Sheet: Table S4
Table S4 | Fusobacterium ASV differential abundance unadjusted and adjusted beta-binomial regression results
ASV	p	FDR	adj_p	adj_FDR	Genus	Species	control_carriage	escc_carriage
ASV6145	0.00525316	0.0159107	0.0005599	0.00279952	Fusobacterium	periodonticum	87.2727	60.4167
ASV5088	0.00155496	0.00865095	0.00420387	0.0105097	Fusobacterium	nucleatum_subsp._polymorphum	52.7273	62.5
ASV3815	0.00074369	0.00777633	0.16393	0.273216	Fusobacterium		23.6364	35.4167
ASV3926	0.0131825	0.0335887	0.477887	0.477887	Fusobacterium	nucleatum_subsp._animalis	63.6364	64.5833
ASV10810	0.0346206	0.0765338	0.458885	0.477887	Fusobacterium	nucleatum_subsp._vincentii	36.3636	22.9167
ASV954	0.636671	0.809329	0.103539		Fusobacterium	nucleatum_subsp._vincentii	55.4545	33.3333
ASV1025	0.167287	0.288721	0.249592		Fusobacterium	nucleatum_subsp._nucleatum	32.7273	12.5
ASV1585	0.0629889	0.121625	0.0384711		Fusobacterium	periodonticum	57.2727	29.1667
ASV2930	0.379207	0.58742	0.873135		Fusobacterium	nucleatum_subsp._animalis	40	31.25
ASV5563	0.51327	0.717005	0.238979		Fusobacterium	periodonticum	25.4545	8.33333
ASV9048	0.73158	0.852882	0.965063		Fusobacterium	periodonticum	20	16.6667
ASV9541	0.940113	0.940001	0.769242		Fusobacterium	periodonticum	30.9091	16.6667
ASV10567	0.00268912	0.0103908	2.03e-09		Fusobacterium		16.3636	35.4167
ASV11081	0.809732	0.871622	0.698419		Fusobacterium	nucleatum_subsp._vincentii	57.2727	33.3333
